# Image-based phenotypic profiling of a chemogenomic screening library identifies novel druggable targets in the EGFR-pathway

**DOI:** 10.1101/2021.04.16.440090

**Authors:** Kenji Tanabe

**Author notes:** Correspondence should be addressed to Kenji Tanabe. Medical Research Institute, Tokyo Women’s Medical University, 8-1, Kawada-cho, Shinjuku-ku, Tokyo 162-8666, Japan.

## Abstract

The gene encoding epidermal growth factor receptor (EGFR) is a major driver gene in cancer. Many drugs targeting EGFR-associated molecules have been developed, yet many have failed in clinical trials due to a lack of efficacy and/or unexpected side effects. In this study, I used image-based phenotypic profiling to screen a pharmacologically active compound library with the aim of identifying new druggable targets in the EGFR pathway. As anticipated, the phenotypic screen identified compounds that produce phenotypes resulting from targeting a known specific molecule or pathway. The assay also showed that compounds with diverse known mechanisms of action produced similar, EGFR-related cellular phenotypes. Biochemical assays revealed that those compounds share a previously unappreciated common target/pathway, showing that the image-based assay can identify new target molecules that are independent of the compound’s known target. Further experiments showed that ROCK1 and PSMD2 are novel druggable targets within the EGFR pathway.
