## Supplementary Table S3 for "Image-based phenotypic profiling of a chemogenomic screening library identifies novel druggable targets in the EGFR-pathway"

### Sheet: Sheet1
Supplementary table S3. Proteasome-related genes screened in siRNA experiments.
Symbol	Gene ID	siRNA No.
PSMA2	5683	1123257, 1123260, 1123252
PSMA3	5684	1123268, 1123272, 1123264
PSMA4	5685	1123276, 1123283, 1123280
PSMA5	5686	1123293, 1123288, 1123290
PSMA6	5687	1173365, 1173366, 1173367
PSMA7	5688	1123297, 1123309, 1123308
PSMA8	143471	1123327, 1123320, 1123318
PSMB1	5889	1123351, 1123354, 1123350
PSMB2	5690	1123362, 1123366, 1123359
PSMB3	5691	1123373, 1123376, 1123369
PSMB4	5692	1123385, 1123381, 1123386
PSMB5	5693	1123396, 1123389, 1123394
PSMB6	5694	1123401, 1123405, 1123403
PSMB7	5695	1123409, 1123417, 1123411
PSMB8	5696	1123418, 1123423, 1123425
PSMB9	5698	1123428, 1123435, 1123430
PSMB10	5699	1123335, 1123338, 1123341
PSMB11	122706	1174434, 1174435, 1174436
PSMC1	5700	1123436, 1172518, 1172519
PSMC2	5701	1123437, 1123443, 1123449
PSMC3	5702	1123463, 1123466, 1123469
PSMC4	5704	1123470, 1172609, 1172610
PSMC5	5705	1123473, 1123476, 1123478
PSMC6	5706	1123479, 1123483, 1123481
PSMD1	5707	1123542, 1123544, 1123548
PSMD3	5709	1123557, 1123559, 1123565
PSMD4	5710	1171367, 1171368, 1171369
PSMD5	5711	1123569, 1123571, 1123572
PSMD7	5713	1123584, 1123593, 1123592
PSMD8	5714	1123596, 1123601, 1123602
PSMD9	5715	1123607, 1123613, 1123616
PSMD10	5716	1123489, 1123493, 1123496
PSMD11	5717	1123497, 1123499, 1123501
PSMD12	5718	1123510, 1123512, 1123513
PSMD13	5719	1123521, 1123525, 1123529
PSMD6	9861	1123576, 1123579, 1123580
PSMD14	10213	1123531, 1123532, 1123538
PSME1	5720	1123618, 1123619, 1123622
PSME2	5721	1123825, 1123627, 1123629
PSME3	10197	1123633, 1123634, 1123638
PSME4	23198	1123642, 1123643, 1123647
PSMF1	9491	1123650, 1123656, 1123658
PSMA1	5682	1123241, 1123247, 1123248
PSMD2	5708	1123551, 1123552, 1123554
