## Supplementary Table S2 for "Image-based phenotypic profiling of a chemogenomic screening library identifies novel druggable targets in the EGFR-pathway"

### Sheet: Sheet1
Supplementary table S2. Image features measured in this study
Cytoplasm_EGFR
Perinuclear_EGFR
Peripheral_EGFR
Nucleus_EGFR
Cell_EGFR
Perinuclear_to_Peripheral_EGFR
Peripheral_to_Perinuclear_EGFR
Cytoplasm_pERK
Nucleus_pERK
Cell_pERK
Cytoplasm_EGF
Perinuclear_EGF
Peripheral_EGF
Nucleus_EGF
Cell_EGF
Cytoplasm_EGF_EGFR_ratio
Perinuclear_EGF_EGFR_ratio
Peripheral_EGF_EGFR_ratio
Cell_EGF_EGFR_ratio
Perinuclear_to_Peripheral_EGF
Peripheral_to_Perinuclear_EGF
Cells_EGFR_Count
Cells_EGF_Count
Cells_Ovlp_endosomes_EGFR_EGF_Count
Cytoplasm_EGFR_Count
Cytoplasm_EGF_Count
Cytoplasm_endosomes_EGFR_EGF_Count
Perinuclear_EGFR_Count
Perinuclear_EGF_Count
Perinuclear_endosomes_EGFR_EGF_Count
Peripheral_EGFR_Count
Peripheral_EGF_Count
Peripheral_endosomes_EGFR_EGF_Count
Cytoplasm_EGFR
Perinuclear_EGFR
Peripheral_EGFR
Nucleus_EGFR
Cell_EGFR
Perinuclear_to_Peripheral_EGFR
Peripheral_to_Perinuclear_EGFR
Cytoplasm_PI3P
Perinuclear_PI3P
Peripheral_PI3P
Nucleus_PI3P
Cell_PI3P
Perinuclear_to_Peripheral_PI3P
Peripheral_to_Perinuclear_PI3P
Cytoplasm_PI4P
Perinuclear_PI4P
Peripheral_PI4P
Nucleus_PI4P
Cell_PI4P
Perinuclear_to_Peripheral_PI4P
Peripheral_to_Perinuclear_PI4P
Cells_EGFR_Count
Cells_PI3P_Count
Cells_PI4P_Count
Cells_Ovlp_EGFR_PI3P_Count
Cells_Ovlp_endosomes_EGFR_PI3P_Count
Cells_Ovlp_EGFR_PI4P_Count
Cells_Ovlp_endosomes_EGFR_PI4P_Count
Cells_Ovlp_EGFR_PI3P_PI4P_Count
Cells_Ovlp_endosomes_EGFR_PI3P_PI4P_Count
Cells_Ovlp_PI3P_PI4P_Count
Cells_Ovlp_endosomes_PI3P_PI4P_Count
Cytoplasm_EGFR_Count
Cytoplasm_PI3P_Count
Cytoplasm_PI4P_Count
Cytoplasm_Ovlp_endosomes_EGFR_PI3P_Count
Cytoplasm_Ovlp_endosomes_EGFR_PI4P_Count
Cytoplasm_Ovlp_endosomes_EGFR_PI3P_PI4P_Count
Cytoplasm_Ovlp_endosomes_PI3P_PI4P_Count
Perinuclear_EGFR_Count
Perinuclear_PI3P_Count
Perinuclear_PI4P_Count
Perinuclear_Ovlp_endosomes_EGFR_PI3P_Count
Perinuclear_Ovlp_endosomes_EGFR_PI4P_Count
Perinuclear_Ovlp_endosomes_EGFR_PI3P_PI4P_Count
Perinuclear_Ovlp_endosomes_PI3P_PI4P_Count
Peripheral_EGFR_Count
Peripheral_PI3P_Count
Peripheral_PI4P_Count
Peripheral_Ovlp_endosomes_EGFR_PI3P_Count
Peripheral_Ovlp_endosomes_EGFR_PI4P_Count
Peripheral_Ovlp_endosomes_EGFR_PI3P_PI4P_Count
Peripheral_Ovlp_endosomes_PI3P_PI4P_Count
Cytoplasm_EGFR
Perinuclear_EGFR
Peripheral_EGFR
Nucleus_EGFR
Cell_EGFR
Perinuclear_to_Peripheral_EGFR,
Peripheral_to_Perinuclear_EGFR,
Cytoplasm_PIP2
Perinuclear_PIP2
Peripheral_PIP2
Nucleus_PIP2
Cell_PIP2
Cytoplasm_EGFR
Perinuclear_EGFR
Peripheral_EGFR
Nucleus_EGFR
Cell_EGFR
Perinuclear_to_Peripheral_EGFR
Peripheral_to_Perinuclear_EGFR
Cytoplasm_pAkt
Perinuclear_pAkt
Peripheral_pAkt
Nucleus_pAkt
Cell_pAkt
Peripheral_to_Perinuclear_pAkt
Cytoplasm_Tfn
Perinuclear_Tfn
Peripheral_Tfn
Nucleus_Tfn
Cell_Tfn
Perinuclear_to_Peripheral_Tfn
Peripheral_to_Perinuclear_Tfn
Cells_EGFR_Count
Cells_Transferrin_Count
Cells_Ovlp_EGFR_Tfn_Count
Cells_Ovlp_endosomes_EGFR_Tfn_Count
Cytoplasm_EGFR_Count
Cytoplasm_Transferrin_Count
Cytoplasm_EGFR_Tfn_Count
Cytoplasm_endosomes_EGFR_Tfn_Count
Perinuclear_EGFR_Count
Perinuclear_Transferrin_Count
Perinuclear_EGFR_Tfn_Count
Perinuclear_endosomes_EGFR_Tfn_Count
Peripheral_EGFR_Count
Peripheral_Transferrin_Count
Peripheral_EGFR_Tfn_Count
Peripheral_endosomes_EGFR_Tfn_Count

### Sheet: Sheet2
'Perinuclear_to_Peripheral_Tfn, 0min'
'Peripheral_to_Perinuclear_Tfn, 0min'
'Cells_EGFR_Count, 0min'
'Cells_Transferrin_Count, 0min'
'Cells_Ovlp_EGFR_Tfn_Count, 0min'
'Cells_Ovlp_endosomes_EGFR_Tfn_Count, 0min'
'Cytoplasm_EGFR_Count, 0min'
'Cytoplasm_Transferrin_Count, 0min'
'Cytoplasm_EGFR_Tfn_Count, 0min'
'Cytoplasm_endosomes_EGFR_Tfn_Count, 0min'
'Perinuclear_EGFR_Count, 0min'
'Perinuclear_Transferrin_Count, 0min'
'Perinuclear_EGFR_Tfn_Count, 0min'
'Perinuclear_endosomes_EGFR_Tfn_Count, 0min'
'Peripheral_EGFR_Count, 0min'
'Peripheral_Transferrin_Count, 0min'
'Peripheral_EGFR_Tfn_Count, 0min'
'Peripheral_endosomes_EGFR_Tfn_Count, 0min'
