## Supplementary Table S1 for "Image-based phenotypic profiling of a chemogenomic screening library identifies novel druggable targets in the EGFR-pathway"

### Sheet: Sheet1
Supplementary table S1. Compounds in the pharmacologically active compound library
Compound	Target/Category	Distributor	Product No.
5-FU	thymidylate synthetase	WAKO	068-01401
Bestatin	aminopeptidase B	CAYMAN	70520
Bleomycin sulfate	DNA	ALEXIS	630-107-M010
Cisplatin	DNA	LKT	508-36941
Methotrexate	DHFR	WAKO	139-13571
Mitomycin C	DNA	WAKO	134-07911
Vinblastine sulfate	tubulin	WAKO	221-00751
Paclitaxel	tubulin	WAKO	169-18616
Flutamide	AR	LKT	F4680
Daunorubicin, HCl	DNA	Calbio Chem	251800
Doxorubicin, HCl	DNA	WAKO	040-21521
Tamoxifen, citrate	Estrogen receptor	WAKO	205-14363
Actinomycin D	RNA	WAKO	013-13421
Camptothecin	topo I	WAKO	038-18191
Aclarubicin	topo I/II	Calbio Chem	112270
Etoposide (VP-16)	topo II	WAKO	057-05853
Cytochalasin D	actin	WAKO	037-17561
2',5'-dideoxyadenosine	adenylcyclase	ALEXIS	480-049-M005
AKT inhibitor	AKT	Calbio Chem	124005
AG957	Bcr-Abl	ALEXIS	270-225-M001
KN93	CAMKII	WAKO	115-00641
Z-VAD-FMK	caspase	Peptide Inst. Inc.	3188-V
Kenpaullone	CDC2	ALEXIS	270-274-M001
Purvalanol A	CDK2	Calbio Chem	540500
3-ATA	CDK4	ALEXIS	350-273-M001
Olomoucine	CDKs	WAKO	157-01901
TBB	CKII	Calbio Chem	218697
Sulindac sulfide	COX-1	ICN	591-18431
Valeryl salicylate	COX-1	CAYMAN	70670
NS-398	COX-2	WAKO	144-07331
Sodium salicylate	COX	WAKO	191-03142
Theophylline	cyclicphosphodiesterase	WAKO	209-09932
Azacytidine	DNA methyltransferase	WAKO	016-16711
Aphidicolin	DNA polymerase	WAKO	011-09811
AG1478	EGFR	Calbio Chem	521-45441
Genistein	EGFR, topoII	WAKO	546-00171
Manumycin A	farnesyltransferase	ALEXIS	350-241-M001
FTI-276	farnesyltransferase	WAKO	062-04221
SU1498	Flk-1	Calbio Chem	506-97801
GGTI-286	geranylgeranyltransferase I	Calbio Chem	345878
Dexamethasone	GR	WAKO	047-18863
GSK-3 inhibitor II	GSK-3	Calbio Chem	361541
Scriptaid	HDAC	ALEXIS	270-298-M001
Trichostatin A	HDAC	WAKO	200-11993
AG825	HER2 (erbB2/neu), EGFR	Calbio Chem	121765
Cycloheximide	protein synthesis	WAKO	036-18371
Lovastatin	HMG-CoA reductase	WAKO	125-04581
Radicicol	HSP90	Calbio Chem	553400
17-AAG	HSP90	WAKO	012-20101
AG1024	IGF-1R	ALEXIS	270-217-M001
1400W, HCl	iNOS	WAKO	232-01681
AMT, HCl	iNOS	WAKO	019-16321
AG490	Jak-2	ALEXIS	270-168-M005
Cucurbitacin I	Jak-2	Calbio Chem	238590
SP600125	JNK	TOCRIS	576-36101
Damnacanthal	lck (p56), TYK	Calbio Chem	538-47951
PD 98059	MEK	WAKO	169-19211
U0126	MEK	WAKO	211-01051
Fumagillin	methionine aminopeptidase	WAKO	065-04071
GM 6001	MMP	Calbio Chem	364205
N-Acetyl-L-cysteine	NF-kB	WAKO	017-05131
Aminoguanidine, HCl	NOS	WAKO	328-26432
L-NMMA	NOS	WAKO	138-11221
PD169316	p38 (MAPK)	Calbio Chem	509-43321
SB 203580	p38 (MAPK)	WAKO	190-11581
Rapamycin	p70 S6K	WAKO	184-01311
NU1025	PARP	ALEXIS	270-370-M001
Benzamide	PARP-1	WAKO	025-00672
D609	PC-PLC	Calbio Chem	251400
IBMX	PDE	WAKO	095-03413
Ro-20-1724	PDE (cAMP)	Calbio Chem	557502
Zaprinast	PDE (cGMP)	WAKO	268-01561
AG1296	PDGFR	WAKO	016-20121
LY294002	PI3K	WAKO	129-04861
Wortmannin	PI3K	ALEXIS	350-020-M001
H-89, HCl	PKA	LKT	H0003
Bisindolymaleimide I, HCl	PKC	WAKO	079-03811
H-7	PKC, PKA	Sigma	I 6891
Staurosporine	PKC, PKA, PKG, MLCK	WAKO	197-10251
cPLA2inhibitor	PLA2	Calbio Chem	525143
OBAA	PLA2	TOCRIS	532-43331
Cantharidin	PP2A	Calbio Chem	535-72991
Cyclosporin A	PP2B/cyclophilin	WAKO	031-18963
FK-506	PP2B/FKBP	WAKO	380-008-M001
MG-132	proteasome	WAKO	138-14021
Lactacystin	proteasome	TRONTO	L101000
Hydroxyurea	ribonucleotide reductase	WAKO	085-06653
HA1077	ROCK	MP Biomedicals	158939
Y27632	ROCK	WAKO	257-00511
PP1 (analog)	Src, Fyn, Lck	Calbio Chem	574-73381
Nocodazole	tubulin depolymerization	LKT	552-64811
Dephostatin	tyr phosphatase (PTP)	ALEXIS	270-169-M001
Pifithrin-a (cyclic)	p53	Calbio Chem	508-43391
PRIMA-1	p53 activator	ALEXIS	270-310-M001
Finasteride	5α-reductase	LKT	F3354
Aminoglutethimide	aromatase	MPB	153645
Formestane	aromatase	LKT	F5769
Mifepristone	progesterone receptor	TOCRIS	576-77361
TOFA	acetyl-CoA carboxylase (ACC)	Calbio Chem	613450
Amastatin	aminopeptidase A	ALEXIS	260-003-M001
Actinonin	aminopeptidase M	ALEXIS	260-128-M005
Oligomycin	F1-ATPase	WAKO	159-02181
Bafilomycin A1	V-ATPase	WAKO	029-11643
HA 14-1	Bcl-2	Calbio Chem	371971
BH3I-1	Bcl-XL	ALEXIS	430-122-M005
LFM-A13	Burton's tyrosine kinase(BTK)	Calbio Chem	435300
Terreic acid	Burton's tyrosine kinase(BTK)	TOCRIS	557-75851
E-64d	calpain	Calbio Chem	330005
ALLN	calpain, cathepsin B, L	MPB	598-00131
CA-074	cathepsin B	Peptide Inst. Inc.	337-43221
Pepstatin A	cathepsin D	WAKO	161-22064
Z-GLF-CMK	cathepsin G	SIGMA	C9984
RS 102895	CCR2	TOCRIS	2089
SB 328437	CCR3	Calbio Chem	559406
SB 225002	CXCR2	Calbio Chem	559405
AMD3100 octahydrochloride	CXCR4	SIGMA	A5602
NSC95397	Cdc25	TOCRIS	1547
SC-αασ9	Cdc25A	SIGMA	S2938
Amiloride	Na channel	Calbio Chem	535-79211
Lidocaine	Na channel	WAKO	120-02691
Monensin	Na ionophore	Calbio Chem	530-80371
Ouabain	Na/K ATPase	ChromaDex, Inc.	ASB-00019365-010
Sanguinarine	Na/K/Mg ATPase	ChromaDex, Inc.	ASB-00019050-010
Glibenclamide	K channel	WAKO	078-03881
Dequalinium	K channel	SIGMA	D3768
Diazoxide	K channel opener	SIGMA	D9035
Valinomycin	K ionophore	WAKO	228-01121
Nigericin	K ionophore	LKT	N3225
Diltiazem	Ca channel	WAKO	047-20311
Nifedipine	Ca channel	MPB	591-08203
Verapamil	Ca channel, MDR	WAKO	222-00781
PGP-4008	MDR	ALEXIS	270-290-M002
Fumitremorgin C	BCRP	ALEXIS	350-127-C250
A23187	Ca ionophore	WAKO	019-20111
Ionomycin	Ca ionophore	Calbio Chem	506-42231
Thapsigargin	Ca-ATPase	WAKO	549-00301
t-Butylhydroquinone (BHQ)	Ca-ATPase	WAKO	027-07212
N-phenylanthranilic acid	Cl channel	WAKO	164-01331
DIDS	Cl channel	MPB	592-03711
SB 218078	Chk 1	Calbio Chem	559402
Debromohymenialdisine (DBH)	Chk 1, 2	ALEXIS	350-290-C100
Rotenone	mitochondrial complex I	MPB	599-10811
Antimycin A1	mitochondrial complex III	MPB	591-01221
Leptomycin B*	CRM1	Dr. Yoshida (RIKEN)
R59022	DAG kinase	SIGMA	D5919
Dioctanoylglycol	DAG kinase	TOCRIS	538-43171
RHC80267	DAG lipase	MPB	159011
Xanthohumol	DAG acyltransferase (DGAT)	ALEXIS	572-72961
C75	fatty acid synthase (FAS)	ALEXIS	270-286-M001
Cerulenin	FAS	WAKO	031-18181
Tunicamycin	glycosylation	WAKO	202-08241
Deoxynojirimycin	glucosidase I, II	Calbio Chem	260684
Swainsonine	a-mannosidase	WAKO	198-10281
LY 83583	guanylate cyclase	WAKO	128-04691
ODQ	guanylate cyclase	WAKO	153-01981
Anacardic acid	HAT	ALEXIS	270-381-M005
Chetomin	HIF	ALEXIS	350-128-M001
Dimethyloxalylglycine	HIF-1a hydroxylase	CAYMAN	71210
HR22C16	kinesin Eg5	Calbio Chem	270-373-M001
Monastrol	kinesin Eg5	ALEXIS	430-094-M001
Nordihydroguaiaretic acid (NDGA)	lipoxygenase	MPB	592-08451
ETYA	12, 15-lipoxygenase	CAYMAN	90120
Baicalein	12-lipoxygenase	WAKO	027-07751
Nutlin-3	Mdm2	CAYMAN	10004372
MDM2 inhibitor	Mdm2	Calbio Chem	444145
Phenelzine	monoamine oxidase	USP	1517006
Deprenyl	monoamine oxdase B	MPB	151469
Decylubiquinone	mitochondrial permeability transition pore (MPTP)	MPB	195041
Ro 5-4864	MPTP	SIGMA	C5174
Lonidamine	MPTP opener	SIGMA	L4900
ML-7	myosin light chain kinase	Calbio Chem	503-42501
Benzylguanine	O6-methylguanine-DNA methyltransferase (MGMT)	ALEXIS	480-019-M010
DFMO	ornithine decarboxylase (ODC)	Calbio Chem	507-28081
KT 5823	PKG	WAKO	118-00594
Rp-8-CPT-cGMPS	PKG	ALEXIS	480-087-M001
MK 886	PPAR-a	WAKO	130-13001
Clofibrate	PPAR-a activator	WAKO	039-10603
BADGE	PPAR-g	TOCRIS	1326
Troglitazone	PPAR-g activator	Calbio Chem	571-71691
AZT	reverse transcriptase	WAKO	015-14704
Nalidixic acid	reverse transcriptase	SIGMA	N4382
a-Amanitin	RNA polymerase	Calbio Chem	129741
MST-312	telomerase	Calbio Chem	581011
b-Rubromycin	telomerase	ALEXIS	380-067-M001
SB 431542	TGF-b receptor	TOCRIS	584-77601
N1,N12-Diethylspermine (BESpm)	spermidine/spermine N1-acetyltransferase (SSAT) activator	MPB	592-28471
Fumonisin B1	sphingosine N-acyltransferase	WAKO	62580
ABT-702	AK	Calbio Chem	116890
Akt Inhibitor IV	AKT	Calbio Chem	124011
Akt Inhibitor VIII, Isozyme-Selective, Akti-1/2	AKT	Calbio Chem	124018
Akt Inhibitor XI	AKT	Calbio Chem	124028
compound C	AMPK	Calbio Chem	171260
ATM/ATR kinase inhibitor	ATM	Calbio Chem	118501
ATM kinase inhibitor	ATM	Calbio Chem	118500
Aurora kinase/cdk inhibitor	Aurora	Calbio Chem	189406
Aurora kinase inhibitor II	Aurora	Calbio Chem	189404
Aurora kinase inhibitor III	Aurora	Calbio Chem	189405
AG957	Bcr-abl	Calbio Chem	121761
LFM-A13	BTK	Calbio Chem	435300
Terreic acid	BTK	TOCRIS	557-75851
KN-93	CAMKII	WAKO	115-00641
KN-62	CAMKII	WAKO	118-00631
Lavendustin C	CAMKII	Calbio Chem	234450
Kenpaullone	CDK	Calbio Chem	422000
purvalanol A	CDK	Calbio Chem	540500
Olomoucine	CDK	WAKO	157-01901
Alsterpaullone, 2-cyanoethyl	CDK	Calbio Chem	126871
Cdk1/2 inhibitor III	CDK	Calbio Chem	217714
Cdk2/9 inhibitor	CDK	Calbio Chem	238806
NU6102	CDK	Calbio Chem	217713
Cdk4 inhibitor	CDK	Calbio Chem	219476
NSC625987	CDK	TOCRIS	2152
SB218078	Chk	Calbio Chem	559402
isogranulatimide	Chk	Calbio Chem	371957
Chk2 inhibitor	Chk	Calbio Chem	220485
Chk2 inhibitor II	Chk	Calbio Chem	220486
Ellagic acid	CK	Calbio Chem	324683
TBB	CK	Calbio Chem	218697
DMAT	CK	Calbio Chem	218699
D4476	CK	Calbio Chem	218696
TG003	Clk	Calbio Chem	219479
Diacylglycerol kinase inhibitor II	DGK	Calbio Chem	266788
IC60211	DNA-PK	Calbio Chem	260963
TX-1918	eEF2	Calbio Chem	655203
BPIQ-Ⅱ	EGFR	SCB	221375
AG1478	EGFR	Calbio Chem	521-45441
AG490	EGFR	ALEXIS	270-168-M005
SU4984	FGFR	ALEXIS	270-330-M001
SU5402	FGFR	Calbio Chem	572630
Flt-3 Inhibitor	Flt-3	Calbio Chem	343020
cFMS Receptor Tyrosine Kinase Inhibitor	Fms	Calbio Chem	344036
SU6656	Fyn	Calbio Chem	572635
GSK-3 inhibitor IX	GSK	Calbio Chem	361550
1-Azakenpaullone	GSK	Calbio Chem	191500
indirubin-3'-monoxime	GSK	Calbio Chem	402085
AG825	HER2	Calbio Chem	121765
AG1024	IGF-IR	Calbio Chem	121767
AGL 2263	IGF-IR	Calbio Chem	121850
BMS-345541	IKK	Calbio Chem	401480
IKK-2 inhibitor VI	IKK	Calbio Chem	401483
IRAK-1/4 inhibitor	IRAK	Calbio Chem	407601
JAK Inhibitor I	Jak	Calbio Chem	420099
JAK3 Inhibitor VI	Jak	Calbio Chem	420126
SP600125	JNK	TOCRIS	576-36101
JNK inhibitor VIII	JNK	Calbio Chem	420135
Damnacanthal	Lck	Calbio Chem	251650
PP2	Lck	Calbio Chem	529573
ERK inhibitor II	MAPK	Calbio Chem	328007
PD98059	MEK	WAKO	169-19211
U-0126	MEK	WAKO	211-01051
MEK inhibitor I	MEK	Calbio Chem	444937
SU11274	Met	Calbio Chem	448101
ML-7	MLCK	Calbio Chem	475880
SB202190	p38	Calbio Chem	559393
SB239063	p38	Calbio Chem	559404
AG1296	PDGFR	WAKO	016-20121
SU11652	PDGFR	Calbio Chem	572660
PDGF receptor tyrosine kinase inhibitor V	PDGFR	Calbio Chem	521234
PDGF receptor tyrosine kinase inhibitor IV	PDGFR	Calbio Chem	521233
LY-294002	PI3K	CAYMAN	70920
Wortmannin	PI3K	Calbio Chem	681675
H-89	PKA	LKT	H0003
4-cyano-3-methylisoquinoline	PKA	Calbio Chem	238900
Bisindolymaleimide I, HCl	PKC	Calbio Chem	203291
Go7874	PKC	Calbio Chem	365252
Rp-8-CPT-cGMPS	PKG	ALEXIS	480-087-M001
KT5823	PKG	ALEXIS	270-087-C500
PKR inhibitor	PKR	Calbio Chem	527450
RAF1 kinase inhibitor I	Raf	Calbio Chem	553008
ZM 336372	Raf	Calbio Chem	692000
H-1152	ROCK	Calbio Chem	555550
Y-27632	ROCK	Calbio Chem	688000
radicicol	Hsp90	ALEXIS	380-092-M001
PP1 analog	Src	Calbio Chem	529579
Syk inhibitor	Syk	Calbio Chem	574711
SB431542	TGF-βRI	Sigma	S4317-5MG
TGF-b RI kinase inhibitor II	TGF-βRI	Calbio Chem	616452
Tpl2 kinase inhibitor	Tpl2	Calbio Chem	616373
TrkA inhibitor	TrKA	Calbio Chem	648450
VEGFR receptor tyrosine kinase inhibitor II	VEGFR	Calbio Chem	676481
VEGF recptor 2 kinase inhibitor I	VEGFR	Calbio Chem	6767480
SU1498	VEGFR	Calbio Chem	506-97801
nilotinib	Bcr-Abl	Selleck	S1033
sorafenib	Multi-kinases	Selleck	S1040
temsirolimus	mTOR	Selleck	S1044
lapatinib	EGFR/Her2	Selleck	S1028
imatinib mesylate	Bcr-Abl/Kit	Selleck	S1026
sunitinib malate	Multi-kinases	Selleck	S1042
gefitinib	EGFR	Tocris	3000
vorinostat	HDAC	CAY	10009929
erlotinib	EGFR	Selleck	S1023
bortezomib	Proteasome	Selleck	S1013
dasatinib	Bcr-Abl/Src	Selleck	S1021
everolimus	mTOR	Selleck	S1120
pazopanib	Multi-kinases	Selleck	S1035
CCG-1423	Rho/SRF	CAY	10010350
PIM1/2 Kinase Inhibitor V	PIM	CBC	526523
PIM1 Inhibitor II	PIM	CBC	526520
AY 9944	Hedgehog	SANTA CRUZ	SC-202965
cyclopamine	Hedgehog	Wako	038-19311
Jervine	Hedgehog	Toront	J211000
WP1066	STAT3	CBC	573097
5,15-DPP	STAT3	CBC	573109
IWP-2	Wnt	Tocris	3533
IWR-1-endo	Wnt	Tocris	3532
FH535	Wnt	CBC	219330
DAPT	Notch	Wako	041-30983
XAV939	tankyrase-selective PARP	Wako	241-00851
PJ-34	pan-PARP	Tocris	3255
Olaparib	PARP-1/2-selective	Selleck	S1060
chlorpromazine hydrochloride	antipsychotic drug	Wako	033-10581
desipramine hydrochloride	depression treatment	Wako	044-23121
brefeldin A	golgi inhibitor	Wako	022-15991
anisomycin	stress inducer	Wako	017-16861
thalidomide	thalidomide family	Wako	200-15131
lenalidomide	thalidomide family	Selleck	S1029
tretinoin	retinoids	Wako	186-01114
tamibarotene	retinoids	Wako	017-16621
temozolomide	DNA alkylation	LKT	T1849
crizotinib	EML4-ALK	Selleck	S1068
Torkinib	mTOR	Wako	165-24441
orlistat	lipase	CAY	10005426
MDV3100	AR	Toronto	M199800
PAC-1	caspase activator	Enzo(Alexis)	ALX-430-146-M010
ABT-737	blc-2	ADQ	A10255-5
UNC0638	G9a	CAY	10734
BIX01294	G9a	FCS	10-1335
S2101 (LSD1 inhibitor II)	LSD1	CALBIO	489477
AMI-1	PRMT1	KOM	AG-CR1-0038-M005
C646	p300	FCS	10-1306
SIRT1 inhibitor III	SIRT1	FCS	10-1083
Tenovin-6	SIRT1/2	CAY	13086
PCI-34051	HDAC8	CAY	10444
(+)-JQ1	BRD4 bromodomain	CAY	11187
TMPyP4	Telomerase	PCR	TMP-1363
BSI-201 (Iniparib)	PARP	CAY	11304
ABT-888 (Veliparib)	PARP	Selleck	S1004
AG014699 (Rucaparib)	PARP	CAY	11570
MK-4827 (Niraparib)	PARP	ADQ	A11026-5
ENMD-2076	Aurora	ADQ	A10352-5
MLN8237	Aurora	ADQ	A10004-5
YM155	Survivin	ABO	A-1061
OSU-03012	PDK1	ADQ	A10681-5
OSI-906	IGF-IR	ABO	A-1058
PF-04217903	c-Met	SYK	SYN-1060
Decitabine	DNMT	Selleck	S1200
Vandetanib	Multi-kinases	Selleck	S1046
Axitinib	Multi-kinases	SIGMA	PZ0193-5mg
Vemurafenib	BRAF	Toronto	V118500
Ruxolitinib	JAK	SYK	SYN-1120
Vismodegib	Hedgehog	LCL	V-4050
Gant61	GLI1	CAY	13841
PD173074	FGFR	CAY	13032
A83-01	ALK	Wako	018-22521
BIO	GSK-3	CAY	13123
TWS119	GSK-3	Wako	206-17671
CT99021	GSK-3	CAY	13122
LY2157299	TGFb-R	AXN	Axon1491
SD208	TGFb-R	AXN	Axon1387
LDN193189	ALK	SRD	LDN02
Thiazovivin	ROCK	SRD	Thia-01
