## Supplementary Figure S4 for "Image-based phenotypic profiling of a chemogenomic screening library identifies novel druggable targets in the EGFR-pathway"

### Sheet: TableS1
Supplementary table S4. Combination of permeabilization method and antibodies
set	Permeabilization	Blue	Green	Orange	Far-red
1	Methanol and 0.3% TX100	Hoechst33342	GFP-EGFR	p-ERK (T202/Y204)	EGF
2	0.01% digitonin	Hoechst33342	GFP-EGFR	PtdIns(3)P1	PtdIns(4)P
3	0.01% digitonin	Hoechst33342	GFP-EGFR	PtdIns(4,5)P2	actin
4	0.3% TX100	Hoechst33342	GFP-EGFR	p-Akt (S473)	Tfn
1: detected by GST-HrsFyve protein and anti-GST antibody

### Sheet: TableS2
Supplementary table S2. Image features used in this study
Column 1	Column 2	Column 3	Column 4
'Cytoplasm_EGFR, 0min'	'Cytoplasm_EGFR, 60min'	'Cytoplasm_PI4P_Count, 5min'	'Peripheral_EGFR, 180min'
'Cytoplasm_EGFR, 5min'	'Cytoplasm_EGFR, 180min'	'Cytoplasm_PI4P_Count, 30min'	'Nucleus_EGFR, 0min'
'Cytoplasm_EGFR, 30min'	'Perinuclear_EGFR, 0min'	'Cytoplasm_PI4P_Count, 60min'	'Nucleus_EGFR, 5min'
'Cytoplasm_EGFR, 60min'	'Perinuclear_EGFR, 5min'	'Cytoplasm_PI4P_Count, 180min'	'Nucleus_EGFR, 30min'
'Cytoplasm_EGFR, 180min'	'Perinuclear_EGFR, 30min'	'Cytoplasm_Ovlp_endosomes_EGFR_PI3P_Count, 0min'	'Nucleus_EGFR, 60min'
'Perinuclear_EGFR, 0min'	'Perinuclear_EGFR, 60min'	'Cytoplasm_Ovlp_endosomes_EGFR_PI3P_Count, 5min'	'Nucleus_EGFR, 180min'
'Perinuclear_EGFR, 5min'	'Perinuclear_EGFR, 180min'	'Cytoplasm_Ovlp_endosomes_EGFR_PI3P_Count, 30min'	'Cell_EGFR, 0min'
'Perinuclear_EGFR, 30min'	'Peripheral_EGFR, 0min'	'Cytoplasm_Ovlp_endosomes_EGFR_PI3P_Count, 60min'	'Cell_EGFR, 5min'
'Perinuclear_EGFR, 60min'	'Peripheral_EGFR, 5min'	'Cytoplasm_Ovlp_endosomes_EGFR_PI3P_Count, 180min'	'Cell_EGFR, 30min'
'Perinuclear_EGFR, 180min'	'Peripheral_EGFR, 30min'	'Cytoplasm_Ovlp_endosomes_EGFR_PI4P_Count, 0min'	'Cell_EGFR, 60min'
'Peripheral_EGFR, 0min'	'Peripheral_EGFR, 60min'	'Cytoplasm_Ovlp_endosomes_EGFR_PI4P_Count, 5min'	'Cell_EGFR, 180min'
'Peripheral_EGFR, 5min'	'Peripheral_EGFR, 180min'	'Cytoplasm_Ovlp_endosomes_EGFR_PI4P_Count, 30min'	'Perinuclear_to_Peripheral_EGFR, 0min'
'Peripheral_EGFR, 30min'	'Nucleus_EGFR, 0min'	'Cytoplasm_Ovlp_endosomes_EGFR_PI4P_Count, 60min'	'Perinuclear_to_Peripheral_EGFR, 5min'
'Peripheral_EGFR, 60min'	'Nucleus_EGFR, 5min'	'Cytoplasm_Ovlp_endosomes_EGFR_PI4P_Count, 180min'	'Perinuclear_to_Peripheral_EGFR, 30min'
'Peripheral_EGFR, 180min'	'Nucleus_EGFR, 30min'	'Cytoplasm_Ovlp_endosomes_EGFR_PI3P_PI4P_Count, 0min'	'Perinuclear_to_Peripheral_EGFR, 60min'
'Nucleus_EGFR, 0min'	'Nucleus_EGFR, 60min'	'Cytoplasm_Ovlp_endosomes_EGFR_PI3P_PI4P_Count, 5min'	'Perinuclear_to_Peripheral_EGFR, 180min'
'Nucleus_EGFR, 5min'	'Nucleus_EGFR, 180min'	'Cytoplasm_Ovlp_endosomes_EGFR_PI3P_PI4P_Count, 30min'	'Peripheral_to_Perinuclear_EGFR, 0min'
'Nucleus_EGFR, 30min'	'Cell_EGFR, 0min'	'Cytoplasm_Ovlp_endosomes_EGFR_PI3P_PI4P_Count, 60min'	'Peripheral_to_Perinuclear_EGFR, 5min'
'Nucleus_EGFR, 60min'	'Cell_EGFR, 5min'	'Cytoplasm_Ovlp_endosomes_EGFR_PI3P_PI4P_Count, 180min'	'Peripheral_to_Perinuclear_EGFR, 30min'
'Nucleus_EGFR, 180min'	'Cell_EGFR, 30min'	'Cytoplasm_Ovlp_endosomes_PI3P_PI4P_Count, 0min'	'Peripheral_to_Perinuclear_EGFR, 60min'
'Cell_EGFR, 0min'	'Cell_EGFR, 60min'	'Cytoplasm_Ovlp_endosomes_PI3P_PI4P_Count, 5min'	'Peripheral_to_Perinuclear_EGFR, 180min'
'Cell_EGFR, 5min'	'Cell_EGFR, 180min'	'Cytoplasm_Ovlp_endosomes_PI3P_PI4P_Count, 30min'	'Cytoplasm_pAkt, 0min'
'Cell_EGFR, 30min'	'Perinuclear_to_Peripheral_EGFR, 0min'	'Cytoplasm_Ovlp_endosomes_PI3P_PI4P_Count, 60min'	'Cytoplasm_pAkt, 5min'
'Cell_EGFR, 60min'	'Perinuclear_to_Peripheral_EGFR, 5min'	'Cytoplasm_Ovlp_endosomes_PI3P_PI4P_Count, 180min'	'Cytoplasm_pAkt, 30min'
'Cell_EGFR, 180min'	'Perinuclear_to_Peripheral_EGFR, 30min'	'Perinuclear_EGFR_Count, 0min'	'Cytoplasm_pAkt, 60min'
'Perinuclear_to_Peripheral_EGFR, 0min'	'Perinuclear_to_Peripheral_EGFR, 60min'	'Perinuclear_EGFR_Count, 5min'	'Cytoplasm_pAkt, 180min'
'Perinuclear_to_Peripheral_EGFR, 5min'	'Perinuclear_to_Peripheral_EGFR, 180min'	'Perinuclear_EGFR_Count, 30min'	'Perinuclear_pAkt, 0min'
'Perinuclear_to_Peripheral_EGFR, 30min'	'Peripheral_to_Perinuclear_EGFR, 0min'	'Perinuclear_EGFR_Count, 60min'	'Perinuclear_pAkt, 5min'
'Perinuclear_to_Peripheral_EGFR, 60min'	'Peripheral_to_Perinuclear_EGFR, 5min'	'Perinuclear_EGFR_Count, 180min'	'Perinuclear_pAkt, 30min'
'Perinuclear_to_Peripheral_EGFR, 180min'	'Peripheral_to_Perinuclear_EGFR, 30min'	'Perinuclear_PI3P_Count, 0min'	'Perinuclear_pAkt, 60min'
'Peripheral_to_Perinuclear_EGFR, 0min'	'Peripheral_to_Perinuclear_EGFR, 60min'	'Perinuclear_PI3P_Count, 5min'	'Perinuclear_pAkt, 180min'
'Peripheral_to_Perinuclear_EGFR, 5min'	'Peripheral_to_Perinuclear_EGFR, 180min'	'Perinuclear_PI3P_Count, 30min'	'Peripheral_pAkt, 0min'
'Peripheral_to_Perinuclear_EGFR, 30min'	'Cytoplasm_PI3P, 0min'	'Perinuclear_PI3P_Count, 60min'	'Peripheral_pAkt, 5min'
'Peripheral_to_Perinuclear_EGFR, 60min'	'Cytoplasm_PI3P, 5min'	'Perinuclear_PI3P_Count, 180min'	'Peripheral_pAkt, 30min'
'Peripheral_to_Perinuclear_EGFR, 180min'	'Cytoplasm_PI3P, 30min'	'Perinuclear_PI4P_Count, 0min'	'Peripheral_pAkt, 60min'
'Cytoplasm_pERK, 0min'	'Cytoplasm_PI3P, 60min'	'Perinuclear_PI4P_Count, 5min'	'Peripheral_pAkt, 180min'
'Cytoplasm_pERK, 5min'	'Cytoplasm_PI3P, 180min'	'Perinuclear_PI4P_Count, 30min'	'Nucleus_pAkt, 0min'
'Cytoplasm_pERK, 30min'	'Perinuclear_PI3P, 0min'	'Perinuclear_PI4P_Count, 60min'	'Nucleus_pAkt, 5min'
'Cytoplasm_pERK, 60min'	'Perinuclear_PI3P, 5min'	'Perinuclear_PI4P_Count, 180min'	'Nucleus_pAkt, 30min'
'Cytoplasm_pERK, 180min'	'Perinuclear_PI3P, 30min'	'Perinuclear_Ovlp_endosomes_EGFR_PI3P_Count, 0min'	'Nucleus_pAkt, 60min'
'Nucleus_pERK, 0min'	'Perinuclear_PI3P, 60min'	'Perinuclear_Ovlp_endosomes_EGFR_PI3P_Count, 5min'	'Nucleus_pAkt, 180min'
'Nucleus_pERK, 5min'	'Perinuclear_PI3P, 180min'	'Perinuclear_Ovlp_endosomes_EGFR_PI3P_Count, 30min'	'Cell_pAkt, 0min'
'Nucleus_pERK, 30min'	'Peripheral_PI3P, 0min'	'Perinuclear_Ovlp_endosomes_EGFR_PI3P_Count, 60min'	'Cell_pAkt, 5min'
'Nucleus_pERK, 60min'	'Peripheral_PI3P, 5min'	'Perinuclear_Ovlp_endosomes_EGFR_PI3P_Count, 180min'	'Cell_pAkt, 30min'
'Nucleus_pERK, 180min'	'Peripheral_PI3P, 30min'	'Perinuclear_Ovlp_endosomes_EGFR_PI4P_Count, 0min'	'Cell_pAkt, 60min'
'Cell_pERK, 0min'	'Peripheral_PI3P, 60min'	'Perinuclear_Ovlp_endosomes_EGFR_PI4P_Count, 5min'	'Cell_pAkt, 180min'
'Cell_pERK, 5min'	'Peripheral_PI3P, 180min'	'Perinuclear_Ovlp_endosomes_EGFR_PI4P_Count, 30min'	'Peripheral_to_Perinuclear_pAkt, 0min'
'Cell_pERK, 30min'	'Nucleus_PI3P, 0min'	'Perinuclear_Ovlp_endosomes_EGFR_PI4P_Count, 60min'	'Peripheral_to_Perinuclear_pAkt, 5min'
'Cell_pERK, 60min'	'Nucleus_PI3P, 5min'	'Perinuclear_Ovlp_endosomes_EGFR_PI4P_Count, 180min'	'Peripheral_to_Perinuclear_pAkt, 30min'
'Cell_pERK, 180min'	'Nucleus_PI3P, 30min'	'Perinuclear_Ovlp_endosomes_EGFR_PI3P_PI4P_Count, 0min'	'Peripheral_to_Perinuclear_pAkt, 60min'
'Cytoplasm_EGF, 0min'	'Nucleus_PI3P, 60min'	'Perinuclear_Ovlp_endosomes_EGFR_PI3P_PI4P_Count, 5min'	'Peripheral_to_Perinuclear_pAkt, 180min'
'Cytoplasm_EGF, 5min'	'Nucleus_PI3P, 180min'	'Perinuclear_Ovlp_endosomes_EGFR_PI3P_PI4P_Count, 30min'	'Cytoplasm_Tfn, 0min'
'Cytoplasm_EGF, 30min'	'Cell_PI3P, 0min'	'Perinuclear_Ovlp_endosomes_EGFR_PI3P_PI4P_Count, 60min'	'Cytoplasm_Tfn, 5min'
'Cytoplasm_EGF, 60min'	'Cell_PI3P, 5min'	'Perinuclear_Ovlp_endosomes_EGFR_PI3P_PI4P_Count, 180min'	'Cytoplasm_Tfn, 30min'
'Cytoplasm_EGF, 180min'	'Cell_PI3P, 30min'	'Perinuclear_Ovlp_endosomes_PI3P_PI4P_Count, 0min'	'Cytoplasm_Tfn, 60min'
'Perinuclear_EGF, 0min'	'Cell_PI3P, 60min'	'Perinuclear_Ovlp_endosomes_PI3P_PI4P_Count, 5min'	'Cytoplasm_Tfn, 180min'
'Perinuclear_EGF, 5min'	'Cell_PI3P, 180min'	'Perinuclear_Ovlp_endosomes_PI3P_PI4P_Count, 30min'	'Perinuclear_Tfn, 0min'
'Perinuclear_EGF, 30min'	'Perinuclear_to_Peripheral_PI3P, 0min'	'Perinuclear_Ovlp_endosomes_PI3P_PI4P_Count, 60min'	'Perinuclear_Tfn, 5min'
'Perinuclear_EGF, 60min'	'Perinuclear_to_Peripheral_PI3P, 5min'	'Perinuclear_Ovlp_endosomes_PI3P_PI4P_Count, 180min'	'Perinuclear_Tfn, 30min'
'Perinuclear_EGF, 180min'	'Perinuclear_to_Peripheral_PI3P, 30min'	'Peripheral_EGFR_Count, 0min'	'Perinuclear_Tfn, 60min'
'Peripheral_EGF, 0min'	'Perinuclear_to_Peripheral_PI3P, 60min'	'Peripheral_EGFR_Count, 5min'	'Perinuclear_Tfn, 180min'
'Peripheral_EGF, 5min'	'Perinuclear_to_Peripheral_PI3P, 180min'	'Peripheral_EGFR_Count, 30min'	'Peripheral_Tfn, 0min'
'Peripheral_EGF, 30min'	'Peripheral_to_Perinuclear_PI3P, 0min'	'Peripheral_EGFR_Count, 60min'	'Peripheral_Tfn, 5min'
'Peripheral_EGF, 60min'	'Peripheral_to_Perinuclear_PI3P, 5min'	'Peripheral_EGFR_Count, 180min'	'Peripheral_Tfn, 30min'
'Peripheral_EGF, 180min'	'Peripheral_to_Perinuclear_PI3P, 30min'	'Peripheral_PI3P_Count, 0min'	'Peripheral_Tfn, 60min'
'Nucleus_EGF, 0min'	'Peripheral_to_Perinuclear_PI3P, 60min'	'Peripheral_PI3P_Count, 5min'	'Peripheral_Tfn, 180min'
'Nucleus_EGF, 5min'	'Peripheral_to_Perinuclear_PI3P, 180min'	'Peripheral_PI3P_Count, 30min'	'Nucleus_Tfn, 0min'
'Nucleus_EGF, 30min'	'Cytoplasm_PI4P, 0min'	'Peripheral_PI3P_Count, 60min'	'Nucleus_Tfn, 5min'
'Nucleus_EGF, 60min'	'Cytoplasm_PI4P, 5min'	'Peripheral_PI3P_Count, 180min'	'Nucleus_Tfn, 30min'
'Nucleus_EGF, 180min'	'Cytoplasm_PI4P, 30min'	'Peripheral_PI4P_Count, 0min'	'Nucleus_Tfn, 60min'
'Cell_EGF, 0min'	'Cytoplasm_PI4P, 60min'	'Peripheral_PI4P_Count, 5min'	'Nucleus_Tfn, 180min'
'Cell_EGF, 5min'	'Cytoplasm_PI4P, 180min'	'Peripheral_PI4P_Count, 30min'	'Cell_Tfn, 0min'
'Cell_EGF, 30min'	'Perinuclear_PI4P, 0min'	'Peripheral_PI4P_Count, 60min'	'Cell_Tfn, 5min'
'Cell_EGF, 60min'	'Perinuclear_PI4P, 5min'	'Peripheral_PI4P_Count, 180min'	'Cell_Tfn, 30min'
'Cell_EGF, 180min'	'Perinuclear_PI4P, 30min'	'Peripheral_Ovlp_endosomes_EGFR_PI3P_Count, 0min'	'Cell_Tfn, 60min'
'Cytoplasm_EGF_EGFR_ratio, 0min'	'Perinuclear_PI4P, 60min'	'Peripheral_Ovlp_endosomes_EGFR_PI3P_Count, 5min'	'Cell_Tfn, 180min'
'Cytoplasm_EGF_EGFR_ratio, 5min'	'Perinuclear_PI4P, 180min'	'Peripheral_Ovlp_endosomes_EGFR_PI3P_Count, 30min'	'Perinuclear_to_Peripheral_Tfn, 0min'
'Cytoplasm_EGF_EGFR_ratio, 30min'	'Peripheral_PI4P, 0min'	'Peripheral_Ovlp_endosomes_EGFR_PI3P_Count, 60min'	'Perinuclear_to_Peripheral_Tfn, 5min'
'Cytoplasm_EGF_EGFR_ratio, 60min'	'Peripheral_PI4P, 5min'	'Peripheral_Ovlp_endosomes_EGFR_PI3P_Count, 180min'	'Perinuclear_to_Peripheral_Tfn, 30min'
'Cytoplasm_EGF_EGFR_ratio, 180min'	'Peripheral_PI4P, 30min'	'Peripheral_Ovlp_endosomes_EGFR_PI4P_Count, 0min'	'Perinuclear_to_Peripheral_Tfn, 60min'
'Perinuclear_EGF_EGFR_ratio, 0min'	'Peripheral_PI4P, 60min'	'Peripheral_Ovlp_endosomes_EGFR_PI4P_Count, 5min'	'Perinuclear_to_Peripheral_Tfn, 180min'
'Perinuclear_EGF_EGFR_ratio, 5min'	'Peripheral_PI4P, 180min'	'Peripheral_Ovlp_endosomes_EGFR_PI4P_Count, 30min'	'Peripheral_to_Perinuclear_Tfn, 0min'
'Perinuclear_EGF_EGFR_ratio, 30min'	'Nucleus_PI4P, 0min'	'Peripheral_Ovlp_endosomes_EGFR_PI4P_Count, 60min'	'Peripheral_to_Perinuclear_Tfn, 5min'
'Perinuclear_EGF_EGFR_ratio, 60min'	'Nucleus_PI4P, 5min'	'Peripheral_Ovlp_endosomes_EGFR_PI4P_Count, 180min'	'Peripheral_to_Perinuclear_Tfn, 30min'
'Perinuclear_EGF_EGFR_ratio, 180min'	'Nucleus_PI4P, 30min'	'Peripheral_Ovlp_endosomes_EGFR_PI3P_PI4P_Count, 0min'	'Peripheral_to_Perinuclear_Tfn, 60min'
'Peripheral_EGF_EGFR_ratio, 0min'	'Nucleus_PI4P, 60min'	'Peripheral_Ovlp_endosomes_EGFR_PI3P_PI4P_Count, 5min'	'Peripheral_to_Perinuclear_Tfn, 180min'
'Peripheral_EGF_EGFR_ratio, 5min'	'Nucleus_PI4P, 180min'	'Peripheral_Ovlp_endosomes_EGFR_PI3P_PI4P_Count, 30min'	'Cells_EGFR_Count, 0min'
'Peripheral_EGF_EGFR_ratio, 30min'	'Cell_PI4P, 0min'	'Peripheral_Ovlp_endosomes_EGFR_PI3P_PI4P_Count, 60min'	'Cells_EGFR_Count, 5min'
'Peripheral_EGF_EGFR_ratio, 60min'	'Cell_PI4P, 5min'	'Peripheral_Ovlp_endosomes_EGFR_PI3P_PI4P_Count, 180min'	'Cells_EGFR_Count, 30min'
'Peripheral_EGF_EGFR_ratio, 180min'	'Cell_PI4P, 30min'	'Peripheral_Ovlp_endosomes_PI3P_PI4P_Count, 0min'	'Cells_EGFR_Count, 60min'
'Cell_EGF_EGFR_ratio, 0min'	'Cell_PI4P, 60min'	'Peripheral_Ovlp_endosomes_PI3P_PI4P_Count, 5min'	'Cells_EGFR_Count, 180min'
'Cell_EGF_EGFR_ratio, 5min'	'Cell_PI4P, 180min'	'Peripheral_Ovlp_endosomes_PI3P_PI4P_Count, 30min'	'Cells_Transferrin_Count, 0min'
'Cell_EGF_EGFR_ratio, 30min'	'Perinuclear_to_Peripheral_PI4P, 0min'	'Peripheral_Ovlp_endosomes_PI3P_PI4P_Count, 60min'	'Cells_Transferrin_Count, 5min'
'Cell_EGF_EGFR_ratio, 60min'	'Perinuclear_to_Peripheral_PI4P, 5min'	'Peripheral_Ovlp_endosomes_PI3P_PI4P_Count, 180min'	'Cells_Transferrin_Count, 30min'
'Cell_EGF_EGFR_ratio, 180min'	'Perinuclear_to_Peripheral_PI4P, 30min'	'Cytoplasm_EGFR, 0min'	'Cells_Transferrin_Count, 60min'
'Perinuclear_to_Peripheral_EGF, 0min'	'Perinuclear_to_Peripheral_PI4P, 60min'	'Cytoplasm_EGFR, 5min'	'Cells_Transferrin_Count, 180min'
'Perinuclear_to_Peripheral_EGF, 5min'	'Perinuclear_to_Peripheral_PI4P, 180min'	'Cytoplasm_EGFR, 30min'	'Cells_Ovlp_EGFR_Tfn_Count, 0min'
'Perinuclear_to_Peripheral_EGF, 30min'	'Peripheral_to_Perinuclear_PI4P, 0min'	'Cytoplasm_EGFR, 60min'	'Cells_Ovlp_EGFR_Tfn_Count, 5min'
'Perinuclear_to_Peripheral_EGF, 60min'	'Peripheral_to_Perinuclear_PI4P, 5min'	'Cytoplasm_EGFR, 180min'	'Cells_Ovlp_EGFR_Tfn_Count, 30min'
'Perinuclear_to_Peripheral_EGF, 180min'	'Peripheral_to_Perinuclear_PI4P, 30min'	'Perinuclear_EGFR, 0min'	'Cells_Ovlp_EGFR_Tfn_Count, 60min'
'Peripheral_to_Perinuclear_EGF, 0min'	'Peripheral_to_Perinuclear_PI4P, 60min'	'Perinuclear_EGFR, 5min'	'Cells_Ovlp_EGFR_Tfn_Count, 180min'
'Peripheral_to_Perinuclear_EGF, 5min'	'Peripheral_to_Perinuclear_PI4P, 180min'	'Perinuclear_EGFR, 30min'	'Cells_Ovlp_endosomes_EGFR_Tfn_Count, 0min'
'Peripheral_to_Perinuclear_EGF, 30min'	'Cells_EGFR_Count, 0min'	'Perinuclear_EGFR, 60min'	'Cells_Ovlp_endosomes_EGFR_Tfn_Count, 5min'
'Peripheral_to_Perinuclear_EGF, 60min'	'Cells_EGFR_Count, 5min'	'Perinuclear_EGFR, 180min'	'Cells_Ovlp_endosomes_EGFR_Tfn_Count, 30min'
'Peripheral_to_Perinuclear_EGF, 180min'	'Cells_EGFR_Count, 30min'	'Peripheral_EGFR, 0min'	'Cells_Ovlp_endosomes_EGFR_Tfn_Count, 60min'
'Cells_EGFR_Count, 0min'	'Cells_EGFR_Count, 60min'	'Peripheral_EGFR, 5min'	'Cells_Ovlp_endosomes_EGFR_Tfn_Count, 180min'
'Cells_EGFR_Count, 5min'	'Cells_EGFR_Count, 180min'	'Peripheral_EGFR, 30min'	'Cytoplasm_EGFR_Count, 0min'
'Cells_EGFR_Count, 30min'	'Cells_PI3P_Count, 0min'	'Peripheral_EGFR, 60min'	'Cytoplasm_EGFR_Count, 5min'
'Cells_EGFR_Count, 60min'	'Cells_PI3P_Count, 5min'	'Peripheral_EGFR, 180min'	'Cytoplasm_EGFR_Count, 30min'
'Cells_EGFR_Count, 180min'	'Cells_PI3P_Count, 30min'	'Nucleus_EGFR, 0min'	'Cytoplasm_EGFR_Count, 60min'
'Cells_EGF_Count, 0min'	'Cells_PI3P_Count, 60min'	'Nucleus_EGFR, 5min'	'Cytoplasm_EGFR_Count, 180min'
'Cells_EGF_Count, 5min'	'Cells_PI3P_Count, 180min'	'Nucleus_EGFR, 30min'	'Cytoplasm_Transferrin_Count, 0min'
'Cells_EGF_Count, 30min'	'Cells_PI4P_Count, 0min'	'Nucleus_EGFR, 60min'	'Cytoplasm_Transferrin_Count, 5min'
'Cells_EGF_Count, 60min'	'Cells_PI4P_Count, 5min'	'Nucleus_EGFR, 180min'	'Cytoplasm_Transferrin_Count, 30min'
'Cells_EGF_Count, 180min'	'Cells_PI4P_Count, 30min'	'Cell_EGFR, 0min'	'Cytoplasm_Transferrin_Count, 60min'
'Cells_Ovlp_endosomes_EGFR_EGF_Count, 0min'	'Cells_PI4P_Count, 60min'	'Cell_EGFR, 5min'	'Cytoplasm_Transferrin_Count, 180min'
'Cells_Ovlp_endosomes_EGFR_EGF_Count, 5min'	'Cells_PI4P_Count, 180min'	'Cell_EGFR, 30min'	'Cytoplasm_EGFR_Tfn_Count, 0min'
'Cells_Ovlp_endosomes_EGFR_EGF_Count, 30min'	'Cells_Ovlp_EGFR_PI3P_Count, 0min'	'Cell_EGFR, 60min'	'Cytoplasm_EGFR_Tfn_Count, 5min'
'Cells_Ovlp_endosomes_EGFR_EGF_Count, 60min'	'Cells_Ovlp_EGFR_PI3P_Count, 5min'	'Cell_EGFR, 180min'	'Cytoplasm_EGFR_Tfn_Count, 30min'
'Cells_Ovlp_endosomes_EGFR_EGF_Count, 180min'	'Cells_Ovlp_EGFR_PI3P_Count, 30min'	'Perinuclear_to_Peripheral_EGFR, 0min'	'Cytoplasm_EGFR_Tfn_Count, 60min'
'Cytoplasm_EGFR_Count, 0min'	'Cells_Ovlp_EGFR_PI3P_Count, 60min'	'Perinuclear_to_Peripheral_EGFR, 5min'	'Cytoplasm_EGFR_Tfn_Count, 180min'
'Cytoplasm_EGFR_Count, 5min'	'Cells_Ovlp_EGFR_PI3P_Count, 180min'	'Perinuclear_to_Peripheral_EGFR, 30min'	'Cytoplasm_endosomes_EGFR_Tfn_Count, 0min'
'Cytoplasm_EGFR_Count, 30min'	'Cells_Ovlp_endosomes_EGFR_PI3P_Count, 0min'	'Perinuclear_to_Peripheral_EGFR, 60min'	'Cytoplasm_endosomes_EGFR_Tfn_Count, 5min'
'Cytoplasm_EGFR_Count, 60min'	'Cells_Ovlp_endosomes_EGFR_PI3P_Count, 5min'	'Perinuclear_to_Peripheral_EGFR, 180min'	'Cytoplasm_endosomes_EGFR_Tfn_Count, 30min'
'Cytoplasm_EGFR_Count, 180min'	'Cells_Ovlp_endosomes_EGFR_PI3P_Count, 30min'	'Peripheral_to_Perinuclear_EGFR, 0min'	'Cytoplasm_endosomes_EGFR_Tfn_Count, 60min'
'Cytoplasm_EGF_Count, 0min'	'Cells_Ovlp_endosomes_EGFR_PI3P_Count, 60min'	'Peripheral_to_Perinuclear_EGFR, 5min'	'Cytoplasm_endosomes_EGFR_Tfn_Count, 180min'
'Cytoplasm_EGF_Count, 5min'	'Cells_Ovlp_endosomes_EGFR_PI3P_Count, 180min'	'Peripheral_to_Perinuclear_EGFR, 30min'	'Perinuclear_EGFR_Count, 0min'
'Cytoplasm_EGF_Count, 30min'	'Cells_Ovlp_EGFR_PI4P_Count, 0min'	'Peripheral_to_Perinuclear_EGFR, 60min'	'Perinuclear_EGFR_Count, 5min'
'Cytoplasm_EGF_Count, 60min'	'Cells_Ovlp_EGFR_PI4P_Count, 5min'	'Peripheral_to_Perinuclear_EGFR, 180min'	'Perinuclear_EGFR_Count, 30min'
'Cytoplasm_EGF_Count, 180min'	'Cells_Ovlp_EGFR_PI4P_Count, 30min'	'Cytoplasm_PIP2, 0min'	'Perinuclear_EGFR_Count, 60min'
'Cytoplasm_endosomes_EGFR_EGF_Count, 0min'	'Cells_Ovlp_EGFR_PI4P_Count, 60min'	'Cytoplasm_PIP2, 5min'	'Perinuclear_EGFR_Count, 180min'
'Cytoplasm_endosomes_EGFR_EGF_Count, 5min'	'Cells_Ovlp_EGFR_PI4P_Count, 180min'	'Cytoplasm_PIP2, 30min'	'Perinuclear_Transferrin_Count, 0min'
'Cytoplasm_endosomes_EGFR_EGF_Count, 30min'	'Cells_Ovlp_endosomes_EGFR_PI4P_Count, 0min'	'Cytoplasm_PIP2, 60min'	'Perinuclear_Transferrin_Count, 5min'
'Cytoplasm_endosomes_EGFR_EGF_Count, 60min'	'Cells_Ovlp_endosomes_EGFR_PI4P_Count, 5min'	'Cytoplasm_PIP2, 180min'	'Perinuclear_Transferrin_Count, 30min'
'Cytoplasm_endosomes_EGFR_EGF_Count, 180min'	'Cells_Ovlp_endosomes_EGFR_PI4P_Count, 30min'	'Perinuclear_PIP2, 0min'	'Perinuclear_Transferrin_Count, 60min'
'Perinuclear_EGFR_Count, 0min'	'Cells_Ovlp_endosomes_EGFR_PI4P_Count, 60min'	'Perinuclear_PIP2, 5min'	'Perinuclear_Transferrin_Count, 180min'
'Perinuclear_EGFR_Count, 5min'	'Cells_Ovlp_endosomes_EGFR_PI4P_Count, 180min'	'Perinuclear_PIP2, 30min'	'Perinuclear_EGFR_Tfn_Count, 0min'
'Perinuclear_EGFR_Count, 30min'	'Cells_Ovlp_EGFR_PI3P_PI4P_Count, 0min'	'Perinuclear_PIP2, 60min'	'Perinuclear_EGFR_Tfn_Count, 5min'
'Perinuclear_EGFR_Count, 60min'	'Cells_Ovlp_EGFR_PI3P_PI4P_Count, 5min'	'Perinuclear_PIP2, 180min'	'Perinuclear_EGFR_Tfn_Count, 30min'
'Perinuclear_EGFR_Count, 180min'	'Cells_Ovlp_EGFR_PI3P_PI4P_Count, 30min'	'Peripheral_PIP2, 0min'	'Perinuclear_EGFR_Tfn_Count, 60min'
'Perinuclear_EGF_Count, 0min'	'Cells_Ovlp_EGFR_PI3P_PI4P_Count, 60min'	'Peripheral_PIP2, 5min'	'Perinuclear_EGFR_Tfn_Count, 180min'
'Perinuclear_EGF_Count, 5min'	'Cells_Ovlp_EGFR_PI3P_PI4P_Count, 180min'	'Peripheral_PIP2, 30min'	'Perinuclear_endosomes_EGFR_Tfn_Count, 0min'
'Perinuclear_EGF_Count, 30min'	'Cells_Ovlp_endosomes_EGFR_PI3P_PI4P_Count, 0min'	'Peripheral_PIP2, 60min'	'Perinuclear_endosomes_EGFR_Tfn_Count, 5min'
'Perinuclear_EGF_Count, 60min'	'Cells_Ovlp_endosomes_EGFR_PI3P_PI4P_Count, 5min'	'Peripheral_PIP2, 180min'	'Perinuclear_endosomes_EGFR_Tfn_Count, 30min'
'Perinuclear_EGF_Count, 180min'	'Cells_Ovlp_endosomes_EGFR_PI3P_PI4P_Count, 30min'	'Nucleus_PIP2, 0min'	'Perinuclear_endosomes_EGFR_Tfn_Count, 60min'
'Perinuclear_endosomes_EGFR_EGF_Count, 0min'	'Cells_Ovlp_endosomes_EGFR_PI3P_PI4P_Count, 60min'	'Nucleus_PIP2, 5min'	'Perinuclear_endosomes_EGFR_Tfn_Count, 180min'
'Perinuclear_endosomes_EGFR_EGF_Count, 5min'	'Cells_Ovlp_endosomes_EGFR_PI3P_PI4P_Count, 180min'	'Nucleus_PIP2, 30min'	'Peripheral_EGFR_Count, 0min'
'Perinuclear_endosomes_EGFR_EGF_Count, 30min'	'Cells_Ovlp_PI3P_PI4P_Count, 0min'	'Nucleus_PIP2, 60min'	'Peripheral_EGFR_Count, 5min'
'Perinuclear_endosomes_EGFR_EGF_Count, 60min'	'Cells_Ovlp_PI3P_PI4P_Count, 5min'	'Nucleus_PIP2, 180min'	'Peripheral_EGFR_Count, 30min'
'Perinuclear_endosomes_EGFR_EGF_Count, 180min'	'Cells_Ovlp_PI3P_PI4P_Count, 30min'	'Cell_PIP2, 0min'	'Peripheral_EGFR_Count, 60min'
'Peripheral_EGFR_Count, 0min'	'Cells_Ovlp_PI3P_PI4P_Count, 60min'	'Cell_PIP2, 5min'	'Peripheral_EGFR_Count, 180min'
'Peripheral_EGFR_Count, 5min'	'Cells_Ovlp_PI3P_PI4P_Count, 180min'	'Cell_PIP2, 30min'	'Peripheral_Transferrin_Count, 0min'
'Peripheral_EGFR_Count, 30min'	'Cells_Ovlp_endosomes_PI3P_PI4P_Count, 0min'	'Cell_PIP2, 60min'	'Peripheral_Transferrin_Count, 5min'
'Peripheral_EGFR_Count, 60min'	'Cells_Ovlp_endosomes_PI3P_PI4P_Count, 5min'	'Cell_PIP2, 180min'	'Peripheral_Transferrin_Count, 30min'
'Peripheral_EGFR_Count, 180min'	'Cells_Ovlp_endosomes_PI3P_PI4P_Count, 30min'	'Cytoplasm_EGFR, 0min'	'Peripheral_Transferrin_Count, 60min'
'Peripheral_EGF_Count, 0min'	'Cells_Ovlp_endosomes_PI3P_PI4P_Count, 60min'	'Cytoplasm_EGFR, 5min'	'Peripheral_Transferrin_Count, 180min'
'Peripheral_EGF_Count, 5min'	'Cells_Ovlp_endosomes_PI3P_PI4P_Count, 180min'	'Cytoplasm_EGFR, 30min'	'Peripheral_EGFR_Tfn_Count, 0min'
'Peripheral_EGF_Count, 30min'	'Cytoplasm_EGFR_Count, 0min'	'Cytoplasm_EGFR, 60min'	'Peripheral_EGFR_Tfn_Count, 5min'
'Peripheral_EGF_Count, 60min'	'Cytoplasm_EGFR_Count, 5min'	'Cytoplasm_EGFR, 180min'	'Peripheral_EGFR_Tfn_Count, 30min'
'Peripheral_EGF_Count, 180min'	'Cytoplasm_EGFR_Count, 30min'	'Perinuclear_EGFR, 0min'	'Peripheral_EGFR_Tfn_Count, 60min'
'Peripheral_endosomes_EGFR_EGF_Count, 0min'	'Cytoplasm_EGFR_Count, 60min'	'Perinuclear_EGFR, 5min'	'Peripheral_EGFR_Tfn_Count, 180min'
'Peripheral_endosomes_EGFR_EGF_Count, 5min'	'Cytoplasm_EGFR_Count, 180min'	'Perinuclear_EGFR, 30min'	'Peripheral_endosomes_EGFR_Tfn_Count, 0min'
'Peripheral_endosomes_EGFR_EGF_Count, 30min'	'Cytoplasm_PI3P_Count, 0min'	'Perinuclear_EGFR, 60min'	'Peripheral_endosomes_EGFR_Tfn_Count, 5min'
'Peripheral_endosomes_EGFR_EGF_Count, 60min'	'Cytoplasm_PI3P_Count, 5min'	'Perinuclear_EGFR, 180min'	'Peripheral_endosomes_EGFR_Tfn_Count, 30min'
'Peripheral_endosomes_EGFR_EGF_Count, 180min'	'Cytoplasm_PI3P_Count, 30min'	'Peripheral_EGFR, 0min'	'Peripheral_endosomes_EGFR_Tfn_Count, 60min'
'Cytoplasm_EGFR, 0min'	'Cytoplasm_PI3P_Count, 60min'	'Peripheral_EGFR, 5min'	'Peripheral_endosomes_EGFR_Tfn_Count, 180min'
'Cytoplasm_EGFR, 5min'	'Cytoplasm_PI3P_Count, 180min'	'Peripheral_EGFR, 30min'
'Cytoplasm_EGFR, 30min'	'Cytoplasm_PI4P_Count, 0min'	'Peripheral_EGFR, 60min'

### Sheet: TableS3
Supplementary table S3. Gene list in proteasome siRNA library
GeneID	Symbol
5683	PSMA2
5684	PSMA3
5685	PSMA4
5686	PSMA5
5687	PSMA6
5688	PSMA7
143471	PSMA8
5689	PSMB1
5690	PSMB2
5691	PSMB3
5692	PSMB4
5693	PSMB5
5694	PSMB6
5695	PSMB7
5696	PSMB8
5698	PSMB9
5699	PSMB10
122706	PSMB11
5700	PSMC1
5701	PSMC2
5702	PSMC3
5704	PSMC4
5705	PSMC5
5706	PSMC6
5707	PSMD1
5709	PSMD3
5710	PSMD4
5711	PSMD5
5713	PSMD7
5714	PSMD8
5715	PSMD9
5716	PSMD10
5717	PSMD11
5718	PSMD12
5719	PSMD13
9861	PSMD6
10213	PSMD14
5720	PSME1
5721	PSME2
10197	PSME3
23198	PSME4
9491	PSMF1
